# Identity, ontogeny, and age-related changes in splenic white pulp macrophages in mouse and human spleen

**DOI:** 10.64898/2026.04.02.716095

**Authors:** Kalyn R. Thayer, Maxwell J. Schleck, Yuliana V. Sokolenko, Radmila A. Nafikova, Zhan Yu, Ziyan Lu, Karolina J. Senkow, Elsie G. Bunyan, William T. Plodzeen, Constance E. Runyan, Rogan A. Grant, Suchitra Swaminathan, Duc Phan, Hiam Abdala-Valencia, Chitaru Kurihara, Ankit Bharat, Anthony D. Yang, Ryan P. Merkow, Stephanie C. Eisenbarth, Natania S. Field, Samuel E. Weinberg, Mary Carns, Harris Perlman, G.R. Scott Budinger, Alexander V. Misharin

**Author notes:** Corresponding author: Alexander Misharin.

## Abstract

The spleen contains diverse macrophage subsets that remove aged erythrocytes, prevent the dissemination of circulating pathogens, and shape the adaptive immune response^1–3^. The mouse spleen hosts red pulp macrophages (RPM), marginal zone macrophages (MZM), marginal zone metallophilic macrophages (MMM), and tingible body macrophages (TBM). However, their transcriptomic identity, ontogeny, and dynamics during aging are unknown. Furthermore, it is not known whether homologous populations of macrophages exist in the human spleen. We find that in mice, MZM and MMM are tissue-resident macrophages that maintain their population via local proliferation, while TBM are slowly replaced by circulating monocytes. Lineage tracing shows that MMM maintain the MZM pool, and that after MMM depletion, circulating monocytes restore MMM. We show that a decrease in MMM abundance in aging precedes changes in other cellular populations and splenic niches. In human spleen, we identify TBM and perifollicular zone macrophages (PFZM) as a single macrophage population homologous to MMM and MZM in mice. We show that in both mouse and human TBM become more abundant during aging. Our results suggest age-related changes in the splenic microenvironment drive changes in tissue-resident splenic macrophage populations with potential importance for the loss of immunologic function in older individuals.
