## Supplemental Table 4 for "Identity, ontogeny, and age-related changes in splenic white pulp macrophages in mouse and human spleen"

	seurat.sub.clusters	Level_1_Annotations	Level_2_Annotations	Level_3_Annotations	Level_4_Annotations
0	0_a	Hematopoietic	Lymphocytes	T cells	T cells, CD4
1	0_b	Hematopoietic	Lymphocytes	T cells	T cells, CD8
2	0_c	Hematopoietic	Lymphocytes	T cells	Tregs
3	1	Hematopoietic	Lymphocytes	B cells	B cells
4	10c0	Hematopoietic	Lymphocytes	B cells	B cells
5	10c1	Hematopoietic	Macrophages	TBM	TBM, B cell zone
6	10c10	Hematopoietic	Macrophages	MMM	MMM
7	10c2	Hematopoietic	Macrophages	MMM	MMM
8	10c3	Hematopoietic	Macrophages	MMM	MMM
9	10c4	Hematopoietic	Macrophages	MMM	MMM
10	10c5	Hematopoietic	Macrophages	TBM	TBM
11	10c6	Hematopoietic	Macrophages	TBM	TBM
12	10c7	Hematopoietic	Macrophages	MMM	MMM, B cell zone
13	10c8	Hematopoietic	Macrophages	MMM	MMM, B cell zone
14	10c9	Hematopoietic	Macrophages	MMM	MMM
15	11	Stromal	RPRC	RPRC	RPRC, red pulp
16	12	Hematopoietic	Neutrophils	Neutrophils	Neutrophils
17	13	Hematopoietic	Lymphocytes	Plasma cells	Plasma cells
18	14	Hematopoietic	Erythroblasts	Erythroblasts	Erythroblasts
19	15c0	Hematopoietic	Macrophages	MZM	MZM
20	15c1	Hematopoietic	DC	pDC	pDC
21	15c10	Hematopoietic	DC	pDC	pDC
22	15c11	Hematopoietic	DC	pDC	pDC
23	15c12	Hematopoietic	DC	pDC	pDC
24	15c13	Hematopoietic	DC	pDC	pDC
25	15c14	Hematopoietic	DC	pDC	pDC
26	15c15	Hematopoietic	DC	pDC	pDC
27	15c16	Hematopoietic	DC	pDC	pDC
28	15c2	Hematopoietic	Macrophages	MZM	MZM
29	15c3	Hematopoietic	DC	pDC	pDC
30	15c4	Hematopoietic	DC	pDC	pDC
31	15c5	Hematopoietic	DC	pDC	pDC
32	15c6	Hematopoietic	DC	pDC	pDC
33	15c7	Hematopoietic	DC	pDC	pDC
34	15c8	Hematopoietic	DC	pDC	pDC
35	15c9	Hematopoietic	Macrophages	MZM	MZM
36	16	Hematopoietic	Erythroblasts	Erythroblasts	Erythroblasts
37	17	Hematopoietic	Macrophages	RPM	RPM
38	18	Hematopoietic	Megakaryocyte	Megakaryocyte	Megakaryocyte
39	19c0	Stromal	FDC	FDC	FDC
40	19c1	Stromal	TRC	TRC	TRC
41	19c10	Stromal	FDC	FDC	FDC
42	19c11	Stromal	TRC	TRC	TRC
43	19c2	Stromal	TRC	TRC	TRC
44	19c3	Stromal	TRC	TRC	TRC
45	19c4	Stromal	TRC	TRC	TRC
46	19c5	Stromal	TRC	TRC	TRC
47	19c6	Stromal	TRC	TRC	TRC
48	19c7	Stromal	TRC	TRC	TRC
49	19c8	Stromal	TRC	TRC	TRC
50	19c9	Stromal	FDC	FDC	FDC
51	2_a	Hematopoietic	Lymphocytes	T cells	T cells, CD4
52	2_b	Hematopoietic	Lymphocytes	T cells	T cells, CD8
53	2_c	Hematopoietic	Lymphocytes	T cells	Tregs
54	20	Hematopoietic	Monocytes	Monocytes	Monocytes, classical
55	21c0	Undetermined	Undetermined	Undetermined	Undetermined
56	21c1	Hematopoietic	Lymphocytes	B cells	B cells, proliferating
57	21c10	Undetermined	Undetermined	Undetermined	Undetermined
58	21c11	Undetermined	Undetermined	Undetermined	Undetermined
59	21c12	Undetermined	Undetermined	Undetermined	Undetermined
60	21c13	Undetermined	Undetermined	Undetermined	Undetermined
61	21c14	Undetermined	Undetermined	Undetermined	Undetermined
62	21c15	Undetermined	Undetermined	Undetermined	Undetermined
63	21c16	Undetermined	Undetermined	Undetermined	Undetermined
64	21c17	Undetermined	Undetermined	Undetermined	Undetermined
65	21c18	Undetermined	Undetermined	Undetermined	Undetermined
66	21c19	Undetermined	Undetermined	Undetermined	Undetermined
67	21c2	Undetermined	Undetermined	Undetermined	Undetermined
68	21c20	Undetermined	Undetermined	Undetermined	Undetermined
69	21c21	Undetermined	Undetermined	Undetermined	Undetermined
70	21c3	Undetermined	Undetermined	Undetermined	Undetermined
71	21c4_a	Hematopoietic	Lymphocytes	T cells	T cells, CD4
72	21c4_b	Hematopoietic	Lymphocytes	T cells	T cells, CD8
73	21c4_c	Hematopoietic	Lymphocytes	T cells	Tregs
74	21c5	Undetermined	Undetermined	Undetermined	Undetermined
75	21c6	Hematopoietic	Lymphocytes	B cells	B cells, proliferating
76	21c7	Undetermined	Undetermined	Undetermined	Undetermined
77	21c8	Undetermined	Undetermined	Undetermined	Undetermined
78	21c9	Undetermined	Undetermined	Undetermined	Undetermined
79	22	Hematopoietic	Lymphocytes	Plasma cells	Plasma cells
80	23	Hematopoietic	DC	DC1	DC1
81	24	Hematopoietic	Lymphocytes	T cells	T cells, CD8
82	25	Hematopoietic	Neutrophils	Neutrophils	Neutrophils, Csf1- Iftim6+
83	26	Hematopoietic	Lymphocytes	B cells	B cells
84	27	Hematopoietic	Granulocyte progenitor	Granulocyte progenitor	Granulocyte progenitor
85	28	Hematopoietic	Lymphocytes	NK cells	NK cells
86	29	Hematopoietic	DC	DC1	DC1
87	30	Hematopoietic	Mast cells and basophils	Mast cells and basophils	Mast cells and basophils
88	31	Epithelial	Mesothelium	Mesothelium	Mesothelium
89	32	Hematopoietic	Lymphocytes	Plasma cells	Plasma cells, Prg3+Epx+
90	34	Hematopoietic	Lymphocytes	B cells	B cells
91	35	Hematopoietic	Erythroblasts	Erythroblasts	Erythroblasts
92	3c0	Hematopoietic	Macrophages	MMM	MMM
93	3c1	Hematopoietic	Macrophages	MMM	MMM
94	3c10	Hematopoietic	Macrophages	MMM	MMM
95	3c11	Hematopoietic	Macrophages	MMM	MMM
96	3c12	Hematopoietic	Macrophages	MMM	MMM
97	3c2	Hematopoietic	Macrophages	MMM	MMM
98	3c3	Hematopoietic	Macrophages	MMM	MMM
99	3c4	Hematopoietic	Macrophages	MMM	MMM
100	3c5	Hematopoietic	Macrophages	MMM	MMM
101	3c6	Hematopoietic	Macrophages	MMM	MMM
102	3c7	Hematopoietic	Macrophages	MMM	MMM
103	3c8	Hematopoietic	Macrophages	MMM	MMM
104	3c9	Hematopoietic	Macrophages	MMM	MMM
105	4c0	Hematopoietic	DC	DC2	DC2
106	4c1	Hematopoietic	DC	DC2	DC2
107	4c10	Hematopoietic	DC	DC2	DC2
108	4c11	Hematopoietic	DC	DC2	DC2
109	4c12	Hematopoietic	DC	DC2	DC2
110	4c13	Hematopoietic	DC	DC2	DC2
111	4c14	Hematopoietic	DC	DC2	DC2
112	4c2	Hematopoietic	DC	DC2	DC2
113	4c3	Hematopoietic	DC	DC2	DC2
114	4c4	Hematopoietic	DC	DC2	DC2
115	4c5	Hematopoietic	DC	DC2	DC2
116	4c6	Hematopoietic	DC	DC2	DC2
117	4c7	Hematopoietic	DC	DC2	DC2
118	4c8	Hematopoietic	DC	DC2	DC2
119	4c9	Hematopoietic	DC	DC2	DC2
120	5	Hematopoietic	Macrophages	RPM	RPM
121	6	Stromal	FDC	FDC	FDC
122	7c0	Endothelial	Endothelial	Endothelial cells, arterial	Endothelial cells, arterial
123	7c1	Endothelial	Endothelial	Endothelial cells, arterial	Endothelial cells, arterial
124	7c2	Endothelial	Endothelial	Endothelial cells, arterial	Endothelial cells, arterial
125	7c3	Endothelial	Endothelial	Endothelial cells, arterial	Endothelial cells, arterial
126	7c4	Endothelial	Endothelial	Endothelial cells, arterial	Endothelial cells, arterial
127	7c5	Endothelial	Endothelial	Endothelial cells, arterial	Endothelial cells, arterial
128	7c6	Endothelial	Endothelial	Endothelial cells, arterial	Endothelial cells, arterial
129	7c7	Endothelial	Endothelial	Endothelial cells, arterial	Endothelial cells, arterial
130	7c8	Endothelial	Endothelial	Endothelial cells, arterial	Endothelial cells, arterial
131	8c0	Stromal	ARC	ARC	ARC-1
132	8c1	Stromal	ARC	ARC	ARC-2
133	8c2	Stromal	Pericytes	Pericytes	Pericytes
134	8c3	Stromal	ARC	ARC	ARC-3
135	9	Endothelial	Endothelial	Endothelial cells, littoral	Endothelial cells, littoral
