## Supplemental Table 5 for "Identity, ontogeny, and age-related changes in splenic white pulp macrophages in mouse and human spleen"

Publication ID	Age	Sex	Ethnicity	Race	Tissue source	Xenium5K	Xeinun ID	Sequenced for single-cell	sc ID	Included in aging analysis	Flow cocktail
SPLN01	33	M	unknown	White	Tissue Donor	no	na	no	na	yes	na
SPLN02	23	M	unknown	unknown	Tissue Donor	no	na	no	na	yes	na
SPLN03	28	M	not Hispanic or Latino/a	White	Tissue Donor	no	na	yes	S01	yes	C
SPLN04	20	M	not Hispanic or Latino/a	Black/African American	Tissue Donor	no	na	no	na	yes	na
SPLN05	58	M	unknown	White	Tissue Donor	no	na	no	na	yes	na
SPLN06	38	F	Hispanic or Latino/a	unknown	Tissue Donor	no	na	yes	S03	yes	A
SPLN07	17	F	unknown	White	Tissue Donor	yes	SX01	no	na	yes	na
SPLN08	39	M	unknown	Black/African American	Tissue Donor	no	na	yes	S04	yes	A
SPLN09	32	M	unknown	Black/African American	Tissue Donor	no	na	yes	S05	yes	A
SPLN10	35	F	unknown	White	Tissue Donor	no	na	no	na	yes	na
SPLN11	17	M	unknown	White	Tissue Donor	no	na	no	na	yes	na
SPLN12	47	F	not Hispanic or Latino/a	Black/African American	Tissue Donor	yes	SX02	no	na	no	na
SPLN13	30	F	unknown	White	Tissue Donor	no	na	no	na	yes	na
SPLN14	37	F	unknown	White	Tissue Donor	yes	SX03	yes	S06	yes	A
SPLN15	37	M	unknown	White	Tissue Donor	no	na	no	na	yes	na
SPLN16	29	M	not Hispanic or Latino/a	Black/African American	Tissue Donor	no	na	no	na	yes	na
SPLN17	56	M	not Hispanic or Latino/a	White	Tissue Donor	no	na	no	na	yes	na
SPLN18	22	M	unknown	unknown	Tissue Donor	no	na	no	na	yes	na
SPLN19	35	F	not Hispanic or Latino/a	White	Tissue Donor	no	na	no	na	yes	na
SPLN20	19	F	not Hispanic or Latino/a	White	Tissue Donor	no	na	no	na	yes	na
SPLN21	32	M	not Hispanic or Latino/a	White	Tissue Donor	yes	SX04	no	na	yes	na
SPLN22	32	F	unknown	White	Tissue Donor	no	na	yes	S02	yes	A
SPLN23	21	F	not Hispanic or Latino/a	White	Tissue Donor	no	na	no	na	yes	na
SPLN24	32	F	not Hispanic or Latino/a	White	Tissue Donor	yes	SX05	no	na	yes	na
SPLN25	41	F	not Hispanic or Latino/a	White	Tissue Donor	no	na	no	na	yes	na
SPLN26	58	M	Hispanic or Latino/a	White	Tissue Donor	no	na	no	na	yes	na
SPLN27	33	M	not Hispanic or Latino/a	White	Tissue Donor	no	na	no	na	yes	na
SPLN28	35	M	not Hispanic or Latino/a	Black/African American	Tissue Donor	no	na	no	na	yes	na
SPLN29	46	M	not Hispanic or Latino/a	White	Tissue Donor	no	na	no	na	yes	na
SPLN30	57	M	not Hispanic or Latino/a	White	Tissue Donor	yes	SX06	no	na	yes	na
SPLN31	47	F	not Hispanic or Latino/a	Black/African American	Tissue Donor	no	na	no	na	yes	na
SPLN32	56	F	not Hispanic or Latino/a	White	Tissue Donor	no	na	no	na	yes	na
SPLN33	20	F	not Hispanic or Latino/a	White	Tissue Donor	no	na	no	na	yes	na
SPLN34	17	F	unknown	White	Splenectomy	no	na	yes	S07	yes	F
SPLN35	76	M	unknown	White	Splenectomy	no	na	yes	S08	yes	F
SPLN36	76	F	unknown	White	Splenectomy	no	na	yes	S09	yes	B
SPLN37	41	F	unknown	White	Splenectomy	no	na	yes	S10	yes	D
SPLN38	41	M	unknown	White	Splenectomy	no	na	yes	S11	yes	E
SPLN39	83	M	unknown	White	Splenectomy	no	na	no	na	yes	na
SPLN40	41	M	unknown	White	Splenectomy	no	na	no	na	yes	na
SPLN41	71	F	unknown	White	Splenectomy	no	na	no	na	yes	na
SPLN42	64	M	unknown	White	Splenectomy	no	na	no	na	yes	na
SPLN43	31	M	unknown	unknown	Splenectomy	yes	SX07	no	na	no	na
SPLN44	59	M	unknown	unknown	Splenectomy	yes	XS08	no	na	no	na
SPLN45	48	F	unknown	Black/African American	Splenectomy	no	na	yes	S12	yes	B
