## Supplemental Table 8 for "Identity, ontogeny, and age-related changes in splenic white pulp macrophages in mouse and human spleen"

	sub.clusters	Level_1_Annotations	Level_2_Annotations	Level_3_Annotations	Level_4_Annotations
0	0	Endothelial	Endothelial	Sinusoidal endothelial cells (littoral cells)	Sinusoidal endothelial cells (littoral cells)
1	1_0_0	Hematopoietic	Lymphoid	B cells	B cells, follicular
2	1_0_1	Hematopoietic	Lymphoid	B cells	B cells, follicular
3	1_0_2	Hematopoietic	Lymphoid	B cells	B cells, follicular
4	1_0_3	Stromal	Fibroblastic reticular cells	B cell zone reticular cells CXCL13+ MADCAM1+ (FDC)	Follicular dendritic cells (FDCSP+)
5	1_0_4	Hematopoietic	Lymphoid	B cells	B cells, follicular
6	1_0_5	Hematopoietic	Lymphoid	B cells	B cells, follicular
7	1_1	Hematopoietic	Lymphoid	B cells	B cells, follicular
8	1_2	Hematopoietic	Lymphoid	B cells	B cells, follicular
9	2	Stromal	Red pulp fibroblasts	Red pulp fibroblasts	Red pulp fibroblasts
10	3	Endothelial	Endothelial	Sinusoidal endothelial cells (littoral cells)	Sinusoidal endothelial cells (littoral cells)
11	4	Hematopoietic	Lymphoid	B cells	B cells, marginal zone
12	5	Hematopoietic	Low quality	Low quality	Low quality
13	6	Hematopoietic	Myeloid	Red pulp macrophages	Red pulp macrophages
14	7	Hematopoietic	Lymphoid	T cells	T cells
15	8	Hematopoietic	Lymphoid	gdT cells, NK cells, and T cells	gdT cells, NK cells, and T cells
16	9	Hematopoietic	Lymphoid	Plasma cells	Plasma cells
17	10	Hematopoietic	Lymphoid	T cells	T cells
18	11	Hematopoietic	Lymphoid	Plasma cells	Plasma cells
19	12_L	Stromal	Fibroblastic reticular cells	Marginal zone reticular cells CXCL13+NGFR+MADCAM1-	Marginal zone reticular cells CXCL13+NGFR+MADCAM1-
20	12_R	Stromal	Fibroblastic reticular cells	B cell zone reticular cells CXCL13+MADCAM1+	B cell zone reticular cells CXCL13+MADCAM1+
21	13_0	Hematopoietic	Myeloid	Red pulp macrophages	Red pulp macrophages
22	13_1	Hematopoietic	Myeloid	Conventional dendritic cells	DC2 and DC1
23	13_2	Stromal	Fibroblastic reticular cells	T cell zone reticular cells CXCL9+	T cell zone reticular cells CXCL9+
24	13_3	Low quality	Low quality	Low quality	Low quality
25	13_4	Low quality	Low quality	Low quality	Low quality
26	13_5	Hematopoietic	Myeloid	Conventional dendritic cells	DC1
27	14	Hematopoietic	Myeloid	Neutrophils	Neutrophils
28	15	Hematopoietic	Myeloid	Red pulp macrophages	Red pulp macrophages
29	16	Hematopoietic	Lymphoid	NK cells	NK cells
30	17	Endothelial	Endothelial	Arterial endothelial cells (KDR+ CD34+)	Arterial endothelial cells (KDR+ CD34+)
31	18_0	Stromal	Fibroblastic reticular cells	T cell zone reticular cells CCL21+ CCL19+	T cell zone reticular cells CCL21+ CCL19+
32	18_1	Stromal	Fibroblastic reticular cells	T cell zone reticular cells CCL21+ CCL19+	T cell zone reticular cells CCL21+ CCL19+
33	18_2	Stromal	Fibroblastic reticular cells	T cell zone reticular cells CCL21+ CCL19+	T cell zone reticular cells CCL21+ CCL19+
34	18_3	Stromal	Fibroblastic reticular cells	T cell zone reticular cells CCL21+ CCL19+	T cell zone reticular cells CCL21+ CCL19+
35	18_4	Stromal	Fibroblastic reticular cells	T cell zone reticular cells CCL21+ CCL19+	T cell zone reticular cells CCL21+ CCL19+
36	18_5	Stromal	Fibroblastic reticular cells	T cell zone reticular cells CCL21+ CCL19+	T cell zone reticular cells CCL21+ CCL19+
37	18_6	Stromal	Fibroblastic reticular cells	T cell zone reticular cells CCL21+ CCL19+	T cell zone reticular cells CCL21+ CCL19+
38	18_7	Hematopoietic	Lymphoid	T cells	T cells
39	18_8	Hematopoietic	Lymphoid	T cells	T cells
40	19	Stromal	Smooth muscle	Smooth muscle	Smooth muscle
41	20	Stromal	Smooth muscle	Smooth muscle	Smooth muscle
42	21	Hematopoietic	Myeloid	Monocytes	Monocytes
43	22	Endothelial	Low quality	Low quality	Low quality
44	23	Hematopoietic	Myeloid	Neutrophils	Neutrophils
45	24	Endothelial	Low quality	Low quality	Low quality
46	25	Stromal	Red pulp fibroblasts	Red pulp fibroblasts	Red pulp fibroblasts
47	26	Endothelial	Endothelial	Sinusoidal endothelial cells (littoral cells)	Sinusoidal endothelial cells (littoral cells)
48	27	Hematopoietic	Myeloid	Metamyelocyte/Band Neutrophils DEFA1+	Metamyelocyte/Band Neutrophils DEFA1+
49	28	Hematopoietic	Lymphoid	NK cells	NK cells
50	29	Endothelial	Low quality	Low quality	Low quality
51	30	Hematopoietic	Erythroid	Erythroid	Erythroid
52	31	Hematopoietic	Myeloid	Red pulp macrophages	Low quality
53	32_0_0	Hematopoietic	Myeloid	White pulp macrophages	Perifollicular zone macrophages
54	32_0_1	Hematopoietic	Myeloid	White pulp macrophages	Perifollicular zone macrophages
55	32_0_2	Hematopoietic	Myeloid	White pulp macrophages	Tingible body macrophages
56	32_1	Hematopoietic	Myeloid	White pulp macrophages	Tingible body macrophages
57	32_2	Hematopoietic	Myeloid	White pulp macrophages	Perifollicular zone macrophages
58	32_3	Hematopoietic	Myeloid	White pulp macrophages	Perifollicular zone macrophages
59	33	Stromal	Low quality	Low quality	Low quality
60	34	Stromal	Vascular smooth muscle cells	Vascular smooth muscle cells	Vascular smooth muscle cells
61	35	Hematopoietic	Lymphoid	B cells	Follicular / marginal-zone-interface B cells
62	36	Hematopoietic	Myeloid	Neutrophils	Neutrophils
63	37	Hematopoietic	Myeloid	Red pulp macrophages	Red pulp macrophages
64	38	Endothelial	Endothelial	Sinusoidal endothelial cells (littoral cells)	Sinusoidal endothelial cells (littoral cells)
65	39	Hematopoietic	Lymphoid	Germinal center B cells, proliferating	Germinal center B cells, proliferating
66	40	Stromal	Red pulp fibroblasts	Red pulp fibroblasts	Red pulp fibroblasts
67	41	Hematopoietic	Myeloid	Neutrophils	Neutrophils
68	42	Hematopoietic	Myeloid	Promyelocyte	Promyelocyte
69	43	Stromal	Fibroblastic reticular cells	B cell zone reticular cells CXCL13+ MADCAM1+ (FDC)	CXCL13+ marginal zone stromal cells
70	44	Hematopoietic	Myeloid	Promyelocyte	Promyelocyte
71	45	Hematopoietic	Lymphoid	B cells	B cells
72	46	Endothelial	Low quality	Low quality	Low quality
73	47	Low quality	Low quality	Low quality	Low quality
74	48	Low quality	Low quality	Low quality	Low quality
75	49	Low quality	Low quality	Low quality	Low quality
76	50	Low quality	Low quality	Low quality	Low quality
77	51	Low quality	Low quality	Low quality	Low quality
78	52	Low quality	Low quality	Low quality	Low quality
79	53	Low quality	Low quality	Low quality	Low quality
80	54	Low quality	Low quality	Low quality	Low quality
81	55	Low quality	Low quality	Low quality	Low quality
82	56	Low quality	Low quality	Low quality	Low quality
83	57	Low quality	Low quality	Low quality	Low quality
84	58	Low quality	Low quality	Low quality	Low quality
85	59	Low quality	Low quality	Low quality	Low quality
