## Supplemental Table 9 for "Identity, ontogeny, and age-related changes in splenic white pulp macrophages in mouse and human spleen"

name	ID	Number of probes	Panel origin
0610005C13Rik	ENSMUSG00000109644	6	Custom
1110017D15Rik	ENSMUSG00000028441	8	Custom
2610528A11Rik	ENSMUSG00000096001	8	Custom
5330417C22Rik	ENSMUSG00000040412	8	Custom
6330403K07Rik	ENSMUSG00000018451	8	Custom
A330076H08Rik	ENSMUSG00000109321	8	Custom
AF168422.1	AF168422.1	8	Custom
AU021092	ENSMUSG00000051669	8	Custom
Abca13	ENSMUSG00000004668	8	Custom
Abcb11	ENSMUSG00000027048	8	Custom
Acan	ENSMUSG00000030607	8	Custom
Ace2	ENSMUSG00000015405	8	Custom
Ackr3	ENSMUSG00000044337	8	Custom
Actn3	ENSMUSG00000006457	8	Custom
Adrb1	ENSMUSG00000035283	8	Custom
Ager	ENSMUSG00000015452	8	Custom
Aif1l	ENSMUSG00000001864	8	Custom
Aldh1b1	ENSMUSG00000035561	8	Custom
Ambp	ENSMUSG00000028356	8	Custom
Angpt2	ENSMUSG00000031465	8	Custom
Anxa2	ENSMUSG00000032231	8	Custom
Anxa8	ENSMUSG00000021950	8	Custom
Aplp1	ENSMUSG00000006651	8	Custom
Apoc2	ENSMUSG00000002992	8	Custom
Apoc4	ENSMUSG00000074336	7	Custom
Aqp1	ENSMUSG00000004655	8	Custom
Aqp3	ENSMUSG00000028435	8	Custom
Aqp4	ENSMUSG00000024411	8	Custom
Aqp5	ENSMUSG00000044217	8	Custom
Aqp7	ENSMUSG00000028427	8	Custom
Areg	ENSMUSG00000029378	8	Custom
Arpp21	ENSMUSG00000032503	8	Custom
Aspn	ENSMUSG00000021388	8	Custom
Asprv1	ENSMUSG00000033508	8	Custom
Atf5	ENSMUSG00000038539	8	Custom
Atp6v0d2	ENSMUSG00000028238	8	Custom
B4galnt2	ENSMUSG00000013418	8	Custom
Bgn	ENSMUSG00000031375	8	Custom
Bmp2	ENSMUSG00000027358	8	Custom
Bst1	ENSMUSG00000029082	8	Custom
C1qa	ENSMUSG00000036887	8	Custom
C3	ENSMUSG00000024164	8	Custom
C5ar1	ENSMUSG00000049130	8	Custom
Calb1	ENSMUSG00000028222	8	Custom
Calcrl	ENSMUSG00000059588	8	Custom
Calm4	ENSMUSG00000033765	8	Custom
Capns2	ENSMUSG00000078144	8	Custom
Car2	ENSMUSG00000027562	8	Custom
Car3	ENSMUSG00000027559	8	Custom
Cav1	ENSMUSG00000007655	8	Custom
Ccdc80	ENSMUSG00000022665	8	Custom
Ccl12	ENSMUSG00000035352	6	Custom
Ccl9	ENSMUSG00000019122	8	Custom
Ccn3	ENSMUSG00000037362	8	Custom
Ccr1	ENSMUSG00000025804	8	Custom
Ccr2	ENSMUSG00000049103	8	Custom
Ccr3	ENSMUSG00000035448	8	Custom
Cd300lf	ENSMUSG00000047798	8	Custom
Cd36	ENSMUSG00000002944	8	Custom
Cd3d	ENSMUSG00000032094	8	Custom
Cd5l	ENSMUSG00000015854	8	Custom
Cd8a	ENSMUSG00000053977	8	Custom
Cdhr5	ENSMUSG00000025497	8	Custom
Celf3	ENSMUSG00000028137	8	Custom
Cenpf	ENSMUSG00000026605	8	Custom
Cfh	ENSMUSG00000026365	8	Custom
Chgb	ENSMUSG00000027350	8	Custom
Chl1	ENSMUSG00000030077	8	Custom
Chodl	ENSMUSG00000022860	8	Custom
Clcnka	ENSMUSG00000033770	8	Custom
Cldn11	ENSMUSG00000037625	8	Custom
Cldn3	ENSMUSG00000070473	8	Custom
Cldn4	ENSMUSG00000047501	8	Custom
Cldn7	ENSMUSG00000018569	8	Custom
Clec14a	ENSMUSG00000045930	8	Custom
Clec4a3	ENSMUSG00000043832	8	Custom
Cndp2	ENSMUSG00000024644	8	Custom
Cnn1	ENSMUSG00000001349	8	Custom
Col17a1	ENSMUSG00000025064	8	Custom
Col8a1	ENSMUSG00000068196	8	Custom
Colec11	ENSMUSG00000036655	8	Custom
Comp	ENSMUSG00000031849	8	Custom
Cox8b	ENSMUSG00000025488	4	Custom
Cp	ENSMUSG00000003617	8	Custom
Cpa3	ENSMUSG00000001865	8	Custom
Cplx2	ENSMUSG00000025867	8	Custom
Cr2	ENSMUSG00000026616	8	Custom
Cryab	ENSMUSG00000032060	8	Custom
Csf1	ENSMUSG00000014599	8	Custom
Csf1r	ENSMUSG00000024621	8	Custom
Csf3r	ENSMUSG00000028859	8	Custom
Cstdc4	ENSMUSG00000079597	6	Custom
Ctla4	ENSMUSG00000026011	8	Custom
Ctse	ENSMUSG00000004552	8	Custom
Ctsg	ENSMUSG00000040314	8	Custom
Ctss	ENSMUSG00000038642	8	Custom
Cubn	ENSMUSG00000026726	8	Custom
Cux2	ENSMUSG00000042589	8	Custom
Cx3cl1	ENSMUSG00000031778	8	Custom
Cx3cr1	ENSMUSG00000052336	8	Custom
Cxcl12	ENSMUSG00000061353	8	Custom
Cxcr2	ENSMUSG00000026180	8	Custom
Cybb	ENSMUSG00000015340	8	Custom
Cyp11a1	ENSMUSG00000032323	8	Custom
Cyp4b1	ENSMUSG00000028713	8	Custom
Dao	ENSMUSG00000042096	8	Custom
Dcdc2a	ENSMUSG00000035910	8	Custom
Dcpp2	ENSMUSG00000096278	8	Custom
Des	ENSMUSG00000026208	8	Custom
Dll4	ENSMUSG00000027314	8	Custom
Dnase1l3	ENSMUSG00000025279	8	Custom
Dpt	ENSMUSG00000026574	8	Custom
Dsc3	ENSMUSG00000059898	8	Custom
Dynlrb2	ENSMUSG00000034467	6	Custom
Ecrg4	ENSMUSG00000026051	7	Custom
Emb	ENSMUSG00000021728	8	Custom
Eng	ENSMUSG00000026814	8	Custom
Epcam	ENSMUSG00000045394	8	Custom
Epx	ENSMUSG00000052234	6	Custom
Etv1	ENSMUSG00000004151	8	Custom
F13a1	ENSMUSG00000039109	8	Custom
F3	ENSMUSG00000028128	8	Custom
Fads6	ENSMUSG00000044788	8	Custom
Fam25c	ENSMUSG00000043681	4	Custom
Fbln5	ENSMUSG00000021186	8	Custom
Fcer1a	ENSMUSG00000005339	8	Custom
Fcnb	ENSMUSG00000026835	8	Custom
Fech	ENSMUSG00000024588	8	Custom
Fibin	ENSMUSG00000074971	8	Custom
Fmo5	ENSMUSG00000028088	8	Custom
Folr2	ENSMUSG00000032725	8	Custom
Foxp3	ENSMUSG00000039521	8	Custom
Fxyd1	ENSMUSG00000036570	6	Custom
Fxyd3	ENSMUSG00000057092	8	Custom
Fxyd4	ENSMUSG00000004988	8	Custom
Fxyd6	ENSMUSG00000066705	8	Custom
Gabrp	ENSMUSG00000020159	8	Custom
Gad1	ENSMUSG00000070880	8	Custom
Gamt	ENSMUSG00000020150	8	Custom
Gap43	ENSMUSG00000047261	8	Custom
Gatm	ENSMUSG00000027199	8	Custom
Gfap	ENSMUSG00000020932	8	Custom
Gjb4	ENSMUSG00000046623	8	Custom
Gm13889	ENSMUSG00000087006	8	Custom
Gp2	ENSMUSG00000030954	8	Custom
Gpa33	ENSMUSG00000000544	8	Custom
Gpihbp1	ENSMUSG00000022579	8	Custom
Gpnmb	ENSMUSG00000029816	8	Custom
Gpx2	ENSMUSG00000042808	8	Custom
Gria2	ENSMUSG00000033981	8	Custom
Guca2b	ENSMUSG00000032978	8	Custom
Hap1	ENSMUSG00000006930	8	Custom
Hc	ENSMUSG00000026874	8	Custom
Hemgn	ENSMUSG00000028332	8	Custom
Higd1b	ENSMUSG00000020928	8	Custom
Hmbs	ENSMUSG00000032126	8	Custom
Hmgcs2	ENSMUSG00000027875	8	Custom
Hp	ENSMUSG00000031722	8	Custom
Hpgd	ENSMUSG00000031613	8	Custom
Hpx	ENSMUSG00000030895	8	Custom
Hrc	ENSMUSG00000038239	8	Custom
Hsd11b2	ENSMUSG00000031891	8	Custom
Htra3	ENSMUSG00000029096	8	Custom
Ifitm6	ENSMUSG00000059108	8	Custom
Igfbp6	ENSMUSG00000023046	8	Custom
Il1r2	ENSMUSG00000026073	8	Custom
Il22ra2	ENSMUSG00000039760	8	Custom
Insm1	ENSMUSG00000068154	8	Custom
Isca1	ENSMUSG00000044792	8	Custom
Isg20	ENSMUSG00000039236	8	Custom
Itga8	ENSMUSG00000026768	8	Custom
Itgad	ENSMUSG00000070369	8	Custom
Ivl	ENSMUSG00000049128	8	Custom
Iyd	ENSMUSG00000019762	8	Custom
Kbtbd11	ENSMUSG00000055675	8	Custom
Kcna1	ENSMUSG00000047976	8	Custom
Kcnj1	ENSMUSG00000041248	8	Custom
Kcnj16	ENSMUSG00000051497	8	Custom
Kdr	ENSMUSG00000062960	8	Custom
Kl	ENSMUSG00000058488	8	Custom
Klra8	ENSMUSG00000089727	8	Custom
Kng2	ENSMUSG00000060459	8	Custom
Krt13	ENSMUSG00000044041	8	Custom
Krt19	ENSMUSG00000020911	8	Custom
Krt79	ENSMUSG00000061397	8	Custom
Krt8	ENSMUSG00000049382	8	Custom
Lamp3	ENSMUSG00000041247	8	Custom
Ldhb	ENSMUSG00000030246	8	Custom
Lhx2	ENSMUSG00000000247	8	Custom
Lipg	ENSMUSG00000053846	8	Custom
Lor	ENSMUSG00000043165	8	Custom
Lrp2	ENSMUSG00000027070	8	Custom
Lst1	ENSMUSG00000073412	4	Custom
Ltc4s	ENSMUSG00000020377	5	Custom
Lum	ENSMUSG00000036446	8	Custom
Ly6g6c	ENSMUSG00000092586	8	Custom
Ly6h	ENSMUSG00000022577	8	Custom
Lyve1	ENSMUSG00000030787	8	Custom
Madcam1	ENSMUSG00000020310	8	Custom
Mamdc2	ENSMUSG00000033207	8	Custom
Mapk10	ENSMUSG00000046709	8	Custom
Marco	ENSMUSG00000026390	6	Custom
Mcpt8	ENSMUSG00000022157	8	Custom
Mettl7a2	ENSMUSG00000056487	8	Custom
Mfap4	ENSMUSG00000042436	8	Custom
Mfap5	ENSMUSG00000030116	8	Custom
Mgat4c	ENSMUSG00000019888	8	Custom
Mgl2	ENSMUSG00000040950	8	Custom
Mgll	ENSMUSG00000033174	8	Custom
Mlc1	ENSMUSG00000035805	8	Custom
Mmp8	ENSMUSG00000005800	8	Custom
Mmp9	ENSMUSG00000017737	8	Custom
Mmrn1	ENSMUSG00000054641	8	Custom
Mpeg1	ENSMUSG00000046805	8	Custom
Mpo	ENSMUSG00000009350	8	Custom
Mrc1	ENSMUSG00000026712	8	Custom
Mrgpra2a	ENSMUSG00000093973	8	Custom
Ms4a2	ENSMUSG00000024680	8	Custom
Ms4a6b	ENSMUSG00000024677	8	Custom
Ms4a6c	ENSMUSG00000079419	8	Custom
Ms4a7	ENSMUSG00000024672	8	Custom
Muc1	ENSMUSG00000042784	8	Custom
Mustn1	ENSMUSG00000042485	8	Custom
Myh11	ENSMUSG00000018830	8	Custom
Myl9	ENSMUSG00000067818	8	Custom
Mylk	ENSMUSG00000022836	8	Custom
Mylk3	ENSMUSG00000031698	8	Custom
Myoz1	ENSMUSG00000068697	8	Custom
Myoz2	ENSMUSG00000028116	8	Custom
Myt1l	ENSMUSG00000061911	8	Custom
Nap1l5	ENSMUSG00000055430	8	Custom
Nbl1	ENSMUSG00000041120	8	Custom
Ncf4	ENSMUSG00000071715	8	Custom
Ndrg1	ENSMUSG00000005125	8	Custom
Ndufa4l2	ENSMUSG00000040280	8	Custom
Nnat	ENSMUSG00000067786	8	Custom
Notch3	ENSMUSG00000038146	8	Custom
Nox4	ENSMUSG00000030562	8	Custom
Nr1h3	ENSMUSG00000002108	8	Custom
Nts	ENSMUSG00000019890	8	Custom
Nupr1	ENSMUSG00000030717	8	Custom
Oit1	ENSMUSG00000021749	8	Custom
Oit3	ENSMUSG00000009654	8	Custom
Omp	ENSMUSG00000074006	8	Custom
P2ry13	ENSMUSG00000036362	8	Custom
Pax8	ENSMUSG00000026976	8	Custom
Pck1	ENSMUSG00000027513	8	Custom
Pcolce2	ENSMUSG00000015354	8	Custom
Pgam2	ENSMUSG00000020475	8	Custom
Pglyrp1	ENSMUSG00000030413	8	Custom
Pi16	ENSMUSG00000024011	8	Custom
Plbd1	ENSMUSG00000030214	8	Custom
Pln	ENSMUSG00000038583	8	Custom
Plp1	ENSMUSG00000031425	8	Custom
Plvap	ENSMUSG00000034845	8	Custom
Pmp22	ENSMUSG00000018217	8	Custom
Pnmal2	ENSMUSG00000070802	8	Custom
Podxl	ENSMUSG00000025608	8	Custom
Ppargc1a	ENSMUSG00000029167	8	Custom
Ppp1r1a	ENSMUSG00000022490	8	Custom
Prg2	ENSMUSG00000027073	8	Custom
Prg3	ENSMUSG00000027072	8	Custom
Prom2	ENSMUSG00000027376	8	Custom
Prox1	ENSMUSG00000010175	8	Custom
Prss23	ENSMUSG00000039405	8	Custom
Prss34	ENSMUSG00000056399	8	Custom
Prx	ENSMUSG00000053198	8	Custom
Psmb8	ENSMUSG00000024338	8	Custom
Ptn	ENSMUSG00000029838	8	Custom
Ptprn2	ENSMUSG00000056553	8	Custom
Pvalb	ENSMUSG00000005716	8	Custom
Pygm	ENSMUSG00000032648	8	Custom
Rab3b	ENSMUSG00000003411	8	Custom
Rac2	ENSMUSG00000033220	8	Custom
Rasd1	ENSMUSG00000049892	8	Custom
Rbp1	ENSMUSG00000046402	8	Custom
Rbp2	ENSMUSG00000032454	7	Custom
Rbp7	ENSMUSG00000028996	6	Custom
Reg3g	ENSMUSG00000030017	8	Custom
Retn	ENSMUSG00000012705	8	Custom
Retnla	ENSMUSG00000061100	8	Custom
Rgs5	ENSMUSG00000026678	8	Custom
Rhd	ENSMUSG00000028825	8	Custom
Rho	ENSMUSG00000030324	8	Custom
Riiad1	ENSMUSG00000028139	8	Custom
Rsad2	ENSMUSG00000020641	8	Custom
Rtn4r	ENSMUSG00000043811	8	Custom
Runx2	ENSMUSG00000039153	8	Custom
S100a14	ENSMUSG00000042306	8	Custom
S100a4	ENSMUSG00000001020	7	Custom
Satb1	ENSMUSG00000023927	8	Custom
Sbsn	ENSMUSG00000046056	8	Custom
Scg2	ENSMUSG00000050711	8	Custom
Scg3	ENSMUSG00000032181	8	Custom
Scg5	ENSMUSG00000023236	8	Custom
Scin	ENSMUSG00000002565	8	Custom
Sct	ENSMUSG00000038580	6	Custom
Sdc1	ENSMUSG00000020592	8	Custom
Selenbp1	ENSMUSG00000068874	8	Custom
Serpina10	ENSMUSG00000061947	8	Custom
Serpina3n	ENSMUSG00000021091	8	Custom
Serpinb5	ENSMUSG00000067006	8	Custom
Serpinf1	ENSMUSG00000000753	8	Custom
Sez6l	ENSMUSG00000058153	8	Custom
Sfrp1	ENSMUSG00000031548	8	Custom
Sfta2	ENSMUSG00000090509	8	Custom
Sftpd	ENSMUSG00000021795	8	Custom
Siglec1	ENSMUSG00000027322	8	Custom
Siglech	ENSMUSG00000051504	8	Custom
Slc10a1	ENSMUSG00000021135	8	Custom
Slc14a1	ENSMUSG00000059336	8	Custom
Slc14a2	ENSMUSG00000024552	8	Custom
Slc17a7	ENSMUSG00000070570	8	Custom
Slc25a37	ENSMUSG00000034248	8	Custom
Slc25a47	ENSMUSG00000048856	8	Custom
Slc27a2	ENSMUSG00000027359	8	Custom
Slc4a1	ENSMUSG00000006574	8	Custom
Slc4a4	ENSMUSG00000060961	8	Custom
Snap25	ENSMUSG00000027273	8	Custom
Sod3	ENSMUSG00000072941	8	Custom
Sostdc1	ENSMUSG00000036169	8	Custom
Sox17	ENSMUSG00000025902	8	Custom
Sox9	ENSMUSG00000000567	8	Custom
Stfa2l1	ENSMUSG00000059657	6	Custom
Stmn1	ENSMUSG00000028832	8	Custom
Sulf1	ENSMUSG00000016918	8	Custom
Syndig1l	ENSMUSG00000071234	8	Custom
Sypl2	ENSMUSG00000027887	8	Custom
Tagln	ENSMUSG00000032085	8	Custom
Tat	ENSMUSG00000001670	8	Custom
Tcf15	ENSMUSG00000068079	8	Custom
Tfcp2l1	ENSMUSG00000026380	8	Custom
Tff2	ENSMUSG00000024028	6	Custom
Thbs4	ENSMUSG00000021702	8	Custom
Tie1	ENSMUSG00000033191	8	Custom
Timd4	ENSMUSG00000055546	8	Custom
Timp3	ENSMUSG00000020044	8	Custom
Timp4	ENSMUSG00000030317	8	Custom
Tm4sf20	ENSMUSG00000026149	8	Custom
Tm4sf4	ENSMUSG00000027801	8	Custom
Tmem100	ENSMUSG00000069763	8	Custom
Tmem147	ENSMUSG00000006315	7	Custom
Tmem213	ENSMUSG00000029829	7	Custom
Tnfaip6	ENSMUSG00000053475	8	Custom
Tnnc1	ENSMUSG00000091898	8	Custom
Trdn	ENSMUSG00000019787	8	Custom
Trim29	ENSMUSG00000032013	8	Custom
Tspan10	ENSMUSG00000039691	8	Custom
Tspan8	ENSMUSG00000034127	8	Custom
Ttc36	ENSMUSG00000039438	8	Custom
Ttn	ENSMUSG00000051747	8	Custom
Tubb3	ENSMUSG00000062380	8	Custom
Ube2c	ENSMUSG00000001403	8	Custom
Uox	ENSMUSG00000028186	8	Custom
Upk1a	ENSMUSG00000006313	8	Custom
Upk1b	ENSMUSG00000049436	8	Custom
Upk3b	ENSMUSG00000042985	8	Custom
Vsnl1	ENSMUSG00000054459	8	Custom
Vwf	ENSMUSG00000001930	8	Custom
Wif1	ENSMUSG00000020218	8	Custom
Wnt3	ENSMUSG00000000125	8	Custom
c3929556-3920814	c3929556-3920814	8	Custom
c3978218-3966276	c3978218-3966276	8	Custom
